# Decoding the complexity of delayed wound healing following *Enterococcus faecalis* infection

**DOI:** 10.1101/2023.11.16.566967

**Authors:** Cenk Celik, Stella Yue Ting Lee, Frederick Reinhart Tanoto, Mark Veleba, Kimberly A. Kline, Guillaume Thibault

## Abstract

Wound infections are highly prevalent, and can lead to delayed or failed healing, causing significant morbidity and adverse economic impacts. These infections occur in various contexts, including diabetic foot ulcers, burns, and surgical sites. *Enterococcus faecalis* is often found in persistent non-healing wounds, but its contribution to chronic wounds remains understudied. To address this, we employed single-cell RNA sequencing (scRNA-seq) on infected wounds in comparison to uninfected wounds in a mouse model. Examining over 23,000 cells, we created a comprehensive single-cell atlas that captures the cellular and transcriptomic landscape of these wounds. Our analysis revealed unique transcriptional and metabolic alterations in infected wounds, elucidating the distinct molecular changes associated with bacterial infection compared to the normal wound healing process. We identified dysregulated keratinocyte and fibroblast transcriptomes in response to infection, jointly contributing to an anti-inflammatory environment. Notably, *E. faecalis* infection prompted a premature, incomplete epithelial-to-mesenchymal transition in keratinocytes. Additionally, *E. faecalis* infection modulated M2-like macrophage polarization by inhibiting pro-inflammatory resolution *in vitro*, *in vivo,* and in our scRNA-seq atlas. Furthermore, we discovered macrophage crosstalk with neutrophils, which regulates chemokine signaling pathways, while promoting anti-inflammatory interactions with endothelial cells. Overall, our findings offer new insights into the immunosuppressive role of *E. faecalis* in wound infections.
