## Supplementary material for "Decoding the complexity of delayed wound healing following *Enterococcus faecalis* infection": Table S1

### Sheet: Table S1
Table S1: Number of cells in each Louvain cluster grouped by condition
Related to Figure 1
class	annotation	seurat_cluster	Uninfected	Infected	Integrated
EPITHELIAL	BAS1	3	813	801	1614
	BAS2	23	48	49	97
	BAS3	21	155	14	169
	SUP1	4	732	831	1563
	SUP2	8	439	750	1189
	SUP3	10	365	559	924
	SUP4	13	350	417	767
	HFSUP1	5	480	993	1473
	HFSUP2	16	283	336	619
	OB	14	336	364	700
	SG	6	704	644	1348
IMMUNE	DC/LC	17	169	203	372
	M2	0	1266	1719	2985
	NEUT1	7	205	989	1194
	NEUT2	20	65	181	246
	TMEM	22	97	68	165
	TRM	9	646	536	1182
FIBROBLAST	FIB1	1	465	1367	1832
	FIB2	2	714	995	1709
	FIB3	15	366	323	689
ENDOTHELIAL	EC1	11	180	713	893
	EC2	12	289	533	822
NEURON	NEU	19	152	101	253
VASC. SMOOTH MUSCLE	VSM	18	130	159	289
TOTAL NUMBE OF CELLS			9449	13645	23094
