## Supplementary material for "Decoding the complexity of delayed wound healing following *Enterococcus faecalis* infection": Table S6

### Sheet: Table S6
Table S6: CellChat comparison for Ligand:Receptor pairs for the uninfected and infected datasets
Related to Figures 2-6
Table S9a: CellChat comparison for Ligand:Receptor pairs for the uninfected dataset
	Keratinocyte	TRM	M2-like	Endothelial	Neutrophil	Memory T cell	DC/LC	Fibroblast	Neuron	VSM	Number of receptors paired
Keratinocyte	0	4	2	10	3	1	4	3	2	5	34
TRM	6	30	26	23	12	14	25	14	11	13	174
M2-like	4	26	21	22	13	8	21	10	8	12	145
Endothelial	3	11	9	14	8	5	11	11	7	8	87
Neutrophil	1	18	14	9	8	3	14	6	3	8	84
Memory T cell	1	3	1	4	1	0	2	4	3	1	20
DC/LC	0	5	3	10	1	2	4	5	3	5	38
Fibroblast	6	22	20	31	12	4	19	17	11	15	157
Neuron	2	4	5	9	4	0	2	10	6	5	47
VSM	10	15	15	23	6	2	13	23	18	12	137
Number of ligands	33	138	116	155	68	39	115	103	72	84
Table S9b: CellChat comparison for Ligand:Receptor pairs for the infected dataset
	Keratinocyte	TRM	M2-like	Endothelial	Neutrophil	Memory T cell	DC/LC	Fibroblast	Neuron	VSM	Number of receptors paired
Keratinocyte	1	9	6	16	9	5	5	3	2	5	61
TRM	4	27	16	22	15	16	16	9	7	7	139
M2-like	4	20	16	28	14	10	15	10	9	11	137
Endothelial	4	25	19	24	14	12	16	14	10	13	151
Neutrophil	4	18	16	12	10	8	14	9	3	7	101
Memory T cell	1	2	0	4	1	1	1	3	2	0	15
DC/LC	0	4	3	7	3	2	2	3	3	3	30
Fibroblast	6	31	26	32	16	15	21	17	14	18	196
Neuron	4	7	6	14	4	4	4	10	8	9	70
VSM	2	14	12	15	7	5	10	10	8	8	91
Number of ligands	30	157	120	174	93	78	104	88	66	81
